# PALMO: a comprehensive platform for analyzing longitudinal multi-omics data

**DOI:** 10.1101/2022.10.17.512585

**Authors:** Suhas V. Vasaikar, Adam K. Savage, Qiuyu Gong, Elliott Swanson, Aarthi Talla, Cara Lord, Alexander T Heubeck, Julian Reading, Lucas T. Graybuck, Paul Meijer, Troy R. Torgerson, Peter J. Skene, Thomas F. Bumol, Xiao-jun Li

**Author notes:** Address correspondence to: Suhas Vasaikar and Xiao-jun Li.

## Abstract

Longitudinal bulk and single-cell omics data is increasingly generated for biological and clinical research but is challenging to analyze due to its many intrinsic types of variations. We present PALMO (https://github.com/aifimmunology/PALMO), a platform that contains five analytical modules to examine longitudinal bulk and single-cell multi-omics data from multiple perspectives, including decomposition of sources of variations within the data, collection of stable or variable features across timepoints and participants, identification of up- or down-regulated markers across timepoints of individual participants, and investigation on samples of same participants for possible outlier events. We tested PALMO performance on a complex longitudinal multi-omics dataset of five data modalities on the same samples and six external datasets of diverse background. Both PALMO and our longitudinal multi-omics dataset can be valuable resources to the scientific community.
