## Supplementary Table-6 for "PALMO: a comprehensive platform for analyzing longitudinal multi-omics data": Supplementary Table-6.xlsx

### Sheet: Description
Table	Description
6a	Stable genes in 25 celltypes from mouse brain dataset GSE129788 identified by PALMO
6b	Top25 overlapping genes with DEGs

### Sheet: 6a
Celltype	gene	mean	sd	var	CV	sample	PTID
ABC	Mgp	4.99709	0.132827	0.0176429	2.65808	Old	Old
ABC	Fxyd5	3.33176	0.177149	0.0313819	5.317	Old	Old
ABC	Slc38a2	2.92288	0.459333	0.210987	15.7151	Old	Old
ABC	Rbp1	2.67158	0.142678	0.020357	5.34058	Old	Old
ABC	Igfbp6	2.65325	0.260888	0.0680628	9.83278	Old	Old
ABC	1500015O10Rik	2.65257	0.243356	0.0592223	9.17437	Old	Old
ABC	Nbl1	2.63173	0.329024	0.108257	12.5022	Old	Old
ABC	Nov	2.5903	0.32636	0.106511	12.5993	Old	Old
ABC	S100a10	2.48973	0.26042	0.0678186	10.4598	Old	Old
ABC	Id3	2.47516	0.322984	0.104319	13.049	Old	Old
ABC	Tmsb10	2.45293	0.341127	0.116367	13.9069	Old	Old
ABC	Atp1b1	2.44475	0.198318	0.0393299	8.11198	Old	Old
ABC	Anxa2	2.44366	0.209363	0.0438327	8.56757	Old	Old
ABC	Igfbp5	2.41809	0.460858	0.21239	19.0588	Old	Old
ABC	Tsc22d1	2.37384	0.375992	0.14137	15.839	Old	Old
ABC	Rfk	2.36043	0.279738	0.0782535	11.8511	Old	Old
ABC	Cd9	2.34236	0.225245	0.0507353	9.61616	Old	Old
ABC	S100a11	2.29411	0.167814	0.0281615	7.31498	Old	Old
ABC	Tspan13	2.25444	0.195505	0.0382222	8.67198	Old	Old
ABC	Gstm5	2.20432	0.194429	0.0378027	8.82039	Old	Old
ABC	F3	2.20022	0.274867	0.0755519	12.4927	Old	Old
ABC	S100a1	2.19481	0.144696	0.020937	6.59265	Old	Old
ABC	Lmo4	2.16955	0.409632	0.167799	18.881	Old	Old
ABC	Slc4a10	2.0727	0.258432	0.0667872	12.4684	Old	Old
ABC	Ifitm3	2.00491	0.304524	0.092735	15.1889	Old	Old
ARP	Cpe	4.16117	0.19799	0.0392002	4.75805	Old	Old
ARP	Sparcl1	4.06964	0.140831	0.0198333	3.46052	Old	Old
ARP	Gfap	3.98448	0.337963	0.114219	8.48198	Old	Old
ARP	Slc1a2	3.67982	0.483645	0.233912	13.1432	Old	Old
ARP	Clu	3.50447	0.329619	0.108649	9.40567	Old	Old
ARP	Gpm6b	3.43292	0.236332	0.0558526	6.88426	Old	Old
ARP	Aqp4	3.38917	0.184083	0.0338865	5.4315	Old	Old
ARP	Aldoc	3.35575	0.226148	0.0511429	6.73912	Old	Old
ARP	Mt2	3.33863	0.318418	0.10139	9.53737	Old	Old
ARP	Prdx6	3.18942	0.213745	0.0456869	6.70169	Old	Old
ARP	Scd2	3.0772	0.376599	0.141827	12.2384	Old	Old
ARP	Atp1a2	3.00584	0.449051	0.201647	14.9393	Old	Old
ARP	Fxyd1	2.99417	0.386187	0.14914	12.8979	Old	Old
ARP	Myoc	2.81236	0.540022	0.291623	19.2017	Old	Old
ARP	Id3	2.79089	0.286183	0.0819005	10.2542	Old	Old
ARP	Ndrg2	2.67795	0.170908	0.0292096	6.38204	Old	Old
ARP	Fabp7	2.64789	0.390153	0.15222	14.7345	Old	Old
ARP	Fbxo2	2.58038	0.271913	0.0739369	10.5377	Old	Old
ARP	Slc1a3	2.53642	0.279805	0.078291	11.0315	Old	Old
ARP	Id2	2.5147	0.411313	0.169178	16.3564	Old	Old
ARP	Gpm6a	2.50648	0.191582	0.0367038	7.64347	Old	Old
ARP	Chchd10	2.43786	0.147457	0.0217436	6.04862	Old	Old
ARP	Igfbp5	2.42915	0.439423	0.193093	18.0895	Old	Old
ARP	Gja1	2.42449	0.445553	0.198517	18.3771	Old	Old
ARP	Tmem47	2.36576	0.134194	0.018008	5.67235	Old	Old
ASC	Aldoc	3.92251	0.120525	0.0145263	3.07265	Old	Old
ASC	Atp1a2	3.56183	0.13117	0.0172056	3.68266	Old	Old
ASC	Clu	3.54379	0.208568	0.0435007	5.88545	Old	Old
ASC	Sparcl1	3.27852	0.0837016	0.00700596	2.55303	Old	Old
ASC	Slc1a3	3.27729	0.0817418	0.00668172	2.49419	Old	Old
ASC	Plpp3	3.2388	0.156982	0.0246435	4.84693	Old	Old
ASC	Slc1a2	3.2302	0.220335	0.0485476	6.8211	Old	Old
ASC	Mt2	3.1979	0.318934	0.101719	9.97324	Old	Old
ASC	Gpr37l1	3.05717	0.197425	0.0389766	6.45777	Old	Old
ASC	Ndrg2	2.99126	0.0716359	0.0051317	2.39484	Old	Old
ASC	Prdx6	2.8197	0.168546	0.0284077	5.97745	Old	Old
ASC	Ntsr2	2.7943	0.148777	0.0221345	5.32429	Old	Old
ASC	Gja1	2.70911	0.195561	0.0382441	7.21865	Old	Old
ASC	Cpe	2.65043	0.122717	0.0150595	4.63009	Old	Old
ASC	Gm3764	2.62181	0.200952	0.0403819	7.66463	Old	Old
ASC	Gstm1	2.60005	0.177563	0.0315286	6.82921	Old	Old
ASC	Atp1b2	2.58463	0.146064	0.0213347	5.65125	Old	Old
ASC	Htra1	2.49641	0.154489	0.0238669	6.18845	Old	Old
ASC	Cldn10	2.48487	0.198664	0.0394674	7.99495	Old	Old
ASC	Bcan	2.46978	0.215561	0.0464664	8.72795	Old	Old
ASC	Mfge8	2.40271	0.215848	0.0465905	8.98355	Old	Old
ASC	Id2	2.39398	0.321019	0.103053	13.4095	Old	Old
ASC	Gstm5	2.37154	0.15575	0.0242582	6.56748	Old	Old
ASC	F3	2.35967	0.0810015	0.00656125	3.43275	Old	Old
ASC	Chchd10	2.34123	0.128449	0.0164992	5.48638	Old	Old
CPC	Ttr	7.00567	0.624992	0.390615	8.92123	Old	Old
CPC	Enpp2	3.7826	0.629429	0.396181	16.6401	Old	Old
CPC	Chchd10	3.53982	0.461487	0.212971	13.037	Old	Old
CPC	Ldhb	2.72906	0.478139	0.228616	17.5203	Old	Old
CPC	Ptgds	2.64988	0.388584	0.150997	14.6642	Old	Old
CPC	Ifi27	2.54349	0.421542	0.177698	16.5734	Old	Old
CPC	Mdh1	2.43585	0.359203	0.129027	14.7465	Old	Old
CPC	Rbp1	2.28396	0.424435	0.180145	18.5833	Old	Old
CPC	Calml4	2.25578	0.339492	0.115255	15.0499	Old	Old
CPC	Dstn	2.23104	0.350754	0.123028	15.7215	Old	Old
CPC	Cryab	2.22006	0.386782	0.1496	17.4221	Old	Old
CPC	1500015O10Rik	2.19814	0.482218	0.232534	21.9376	Old	Old
CPC	Vamp8	2.12588	0.318331	0.101335	14.9741	Old	Old
CPC	Ppp1r1b	2.04493	0.24576	0.0603979	12.018	Old	Old
CPC	Rnf7	1.82365	0.400994	0.160797	21.9885	Old	Old
CPC	Hspe1	1.74426	0.268752	0.0722279	15.4079	Old	Old
CPC	Tubb4b	1.6305	0.264351	0.0698817	16.213	Old	Old
CPC	Dpcd	1.62607	0.360692	0.130099	22.1819	Old	Old
CPC	2410015M20Rik	1.58717	0.393734	0.155026	24.8073	Old	Old
CPC	Ndufa8	1.52597	0.208316	0.0433954	13.6513	Old	Old
CPC	Ndufs7	1.47848	0.296419	0.0878645	20.049	Old	Old
CPC	Hcfc1r1	1.41063	0.291642	0.0850551	20.6746	Old	Old
CPC	Uqcrfs1	1.33092	0.28599	0.08179	21.4881	Old	Old
CPC	Vdac1	1.29738	0.312475	0.0976403	24.085	Old	Old
CPC	Acad8	1.17516	0.265937	0.0707224	22.6298	Old	Old
DC	Cd74	5.77451	0.239624	0.0574198	4.14969	Old	Old
DC	H2-Ab1	4.72145	0.256181	0.0656287	5.42589	Old	Old
DC	H2-Aa	4.70479	0.199667	0.0398668	4.24391	Old	Old
DC	H2-Eb1	4.4878	0.208832	0.0436107	4.65332	Old	Old
DC	Cd52	3.41482	0.209429	0.0438607	6.13296	Old	Old
DC	Crip1	3.25707	0.449848	0.202363	13.8114	Old	Old
DC	Tyrobp	3.14057	0.231476	0.0535813	7.37052	Old	Old
DC	Tmsb10	2.88825	0.527295	0.27804	18.2565	Old	Old
DC	H2-DMa	2.85295	0.199499	0.0397999	6.99274	Old	Old
DC	Rps28	2.82047	0.487722	0.237873	17.2922	Old	Old
DC	Fxyd5	2.69268	0.455872	0.207819	16.93	Old	Old
DC	H2-D1	2.65654	0.375546	0.141035	14.1367	Old	Old
DC	Lsp1	2.57663	0.335986	0.112886	13.0397	Old	Old
DC	Rps26	2.5103	0.583326	0.340269	23.2373	Old	Old
DC	Rpl35	2.47679	0.45004	0.202536	18.1703	Old	Old
DC	Arpc1b	2.42572	0.50931	0.259397	20.9962	Old	Old
DC	Cyba	2.38185	0.27632	0.0763529	11.6011	Old	Old
DC	Ctss	2.11282	0.448446	0.201104	21.225	Old	Old
DC	Coro1a	2.00039	0.450654	0.203089	22.5283	Old	Old
DC	Rbm3	1.94178	0.467361	0.218426	24.0686	Old	Old
DC	Gm2a	1.90642	0.472038	0.22282	24.7605	Old	Old
DC	H2-K1	1.88349	0.292021	0.0852763	15.5042	Old	Old
DC	Rps12-ps3	1.79874	0.265599	0.070543	14.7658	Old	Old
DC	Rpl10-ps3	1.59326	0.22305	0.0497514	13.9996	Old	Old
DC	Cd74	5.72663	0.543491	0.295383	9.4906	Young	Young
EC	Cldn5	4.09926	0.231054	0.0533859	5.63648	Old	Old
EC	Ly6c1	3.75206	0.220661	0.0486912	5.88105	Old	Old
EC	Ly6a	3.49588	0.170007	0.0289024	4.86307	Old	Old
EC	Itm2a	3.29971	0.228799	0.0523492	6.93393	Old	Old
EC	Ly6e	3.0457	0.216554	0.0468957	7.11017	Old	Old
EC	Flt1	2.95908	0.126641	0.016038	4.27975	Old	Old
EC	Tsc22d1	2.93895	0.198624	0.0394514	6.75833	Old	Old
EC	Id3	2.85454	0.111613	0.0124575	3.91002	Old	Old
EC	Igfbp7	2.71871	0.160007	0.0256023	5.8854	Old	Old
EC	Sepp1	2.71843	0.175861	0.0309271	6.46923	Old	Old
EC	Klf2	2.69919	0.483765	0.234028	17.9226	Old	Old
EC	Crip2	2.60068	0.11812	0.0139522	4.54188	Old	Old
EC	Slc6a6	2.60039	0.313751	0.0984398	12.0655	Old	Old
EC	Hspb1	2.54219	0.538667	0.290162	21.1891	Old	Old
EC	Pltp	2.54159	0.176593	0.0311852	6.94814	Old	Old
EC	Id1	2.52657	0.19381	0.0375625	7.67088	Old	Old
EC	Ifitm3	2.49608	0.127744	0.0163184	5.11776	Old	Old
EC	Egfl7	2.46498	0.214716	0.046103	8.71065	Old	Old
EC	Slco1a4	2.44567	0.24708	0.0610483	10.1027	Old	Old
EC	Sptbn1	2.37673	0.183242	0.0335776	7.70983	Old	Old
EC	Slc2a1	2.3589	0.298451	0.0890731	12.6521	Old	Old
EC	H2-D1	2.17566	0.182122	0.0331685	8.37088	Old	Old
EC	Cxcl12	2.16962	0.216204	0.0467441	9.96504	Old	Old
EC	Spock2	2.16541	0.156082	0.0243617	7.20797	Old	Old
EC	Pglyrp1	2.12757	0.262689	0.0690055	12.3469	Old	Old
EPC	Chchd10	3.72238	0.192724	0.0371426	5.17745	Old	Old
EPC	Nnat	3.47268	0.262267	0.0687838	7.55227	Old	Old
EPC	Mt2	3.21459	0.218108	0.0475712	6.78494	Old	Old
EPC	Ccdc153	3.21164	0.255386	0.0652222	7.95189	Old	Old
EPC	Rarres2	3.19497	0.304182	0.0925265	9.52063	Old	Old
EPC	Clu	2.91871	0.16203	0.0262538	5.55143	Old	Old
EPC	4933434E20Rik	2.88105	0.103699	0.0107535	3.59935	Old	Old
EPC	Tmem212	2.80258	0.152072	0.0231259	5.42614	Old	Old
EPC	Gstm1	2.74636	0.247751	0.0613803	9.02103	Old	Old
EPC	1110017D15Rik	2.56907	0.103549	0.0107225	4.03061	Old	Old
EPC	Tubb4b	2.56889	0.199981	0.0399926	7.78473	Old	Old
EPC	Elof1	2.56655	0.192899	0.0372101	7.51589	Old	Old
EPC	Prdx6	2.50918	0.161183	0.0259799	6.42372	Old	Old
EPC	Tppp3	2.41578	0.161918	0.0262173	6.70251	Old	Old
EPC	Cpe	2.40861	0.251034	0.0630179	10.4223	Old	Old
EPC	Tm4sf1	2.37306	0.215162	0.0462947	9.06684	Old	Old
EPC	Dynlrb2	2.32874	0.16598	0.0275495	7.12747	Old	Old
EPC	Nudt4	2.32831	0.0973214	0.00947145	4.17992	Old	Old
EPC	S100b	2.31971	0.161109	0.025956	6.94521	Old	Old
EPC	Scd2	2.29227	0.145338	0.0211231	6.34033	Old	Old
EPC	Rsph1	2.28132	0.171899	0.0295494	7.53509	Old	Old
EPC	Riiad1	2.24086	0.148865	0.0221607	6.64319	Old	Old
EPC	Fam183b	2.23968	0.145257	0.0210995	6.48561	Old	Old
EPC	Meig1	2.22855	0.265948	0.0707285	11.9337	Old	Old
EPC	Cnn3	2.1742	0.153966	0.0237056	7.08151	Old	Old
Hb_VC	Hbb-bs	7.6661	0.2321	0.0538703	3.02761	Old	Old
Hb_VC	Hba-a1	6.61528	0.419786	0.17622	6.3457	Old	Old
Hb_VC	Hba-a2	6.35425	0.416895	0.173801	6.56088	Old	Old
Hb_VC	Hbb-bt	5.81612	0.216286	0.0467798	3.71874	Old	Old
Hb_VC	Cldn5	3.38601	0.367411	0.134991	10.8509	Old	Old
Hb_VC	Ly6c1	3.04272	0.326294	0.106467	10.7237	Old	Old
Hb_VC	Ly6a	2.85281	0.367032	0.134713	12.8656	Old	Old
Hb_VC	Flt1	2.66551	0.225166	0.0506998	8.44739	Old	Old
Hb_VC	Tsc22d1	2.57401	0.20454	0.0418367	7.94636	Old	Old
Hb_VC	Id3	2.42637	0.361948	0.131006	14.9173	Old	Old
Hb_VC	Ly6e	2.35985	0.544347	0.296314	23.067	Old	Old
Hb_VC	Igfbp7	2.35789	0.506395	0.256436	21.4766	Old	Old
Hb_VC	Sepp1	2.29864	0.294801	0.0869078	12.825	Old	Old
Hb_VC	Crip2	2.28876	0.221891	0.0492357	9.6948	Old	Old
Hb_VC	Ifitm3	2.20022	0.489196	0.239313	22.2339	Old	Old
Hb_VC	Spock2	2.04262	0.451582	0.203927	22.108	Old	Old
Hb_VC	Slc9a3r2	1.7546	0.358139	0.128263	20.4114	Old	Old
Hb_VC	Gng11	1.60551	0.34239	0.117231	21.3259	Old	Old
Hb_VC	Nfkbia	1.40203	0.348126	0.121192	24.8302	Old	Old
Hb_VC	Hbb-bs	7.58332	0.200275	0.0401101	2.641	Young	Young
Hb_VC	Hba-a1	6.79733	0.250896	0.0629487	3.6911	Young	Young
Hb_VC	Hba-a2	6.52087	0.249154	0.0620779	3.82088	Young	Young
Hb_VC	Hbb-bt	5.39717	0.907403	0.823381	16.8126	Young	Young
Hb_VC	Cldn5	3.60925	0.318316	0.101325	8.81944	Young	Young
Hb_VC	Ly6c1	3.27341	0.298576	0.0891476	9.12126	Young	Young
ImmN	Tmsb10	4.14437	0.340505	0.115944	8.21608	Old	Old
ImmN	Stmn1	3.79634	0.636952	0.405708	16.7781	Old	Old
ImmN	Tubb2b	3.70566	0.349547	0.122183	9.43279	Old	Old
ImmN	Sox4	3.47475	0.601432	0.361721	17.3086	Old	Old
ImmN	Nnat	3.24094	0.47543	0.226034	14.6695	Old	Old
ImmN	Btg1	3.0801	0.728565	0.530807	23.654	Old	Old
ImmN	Rtn1	3.05342	0.414415	0.17174	13.5722	Old	Old
ImmN	Stmn2	3.03489	0.268646	0.0721705	8.85191	Old	Old
ImmN	Marcksl1	3.01415	0.202689	0.0410827	6.72458	Old	Old
ImmN	Sox11	2.9734	0.70729	0.500259	23.7872	Old	Old
ImmN	Hn1	2.90384	0.622243	0.387186	21.4283	Old	Old
ImmN	Tubb3	2.8962	0.542177	0.293956	18.7203	Old	Old
ImmN	Meis2	2.64707	0.426912	0.182254	16.1277	Old	Old
ImmN	Tcf4	2.63273	0.335646	0.112658	12.7489	Old	Old
ImmN	Nfib	2.62755	0.407671	0.166196	15.5153	Old	Old
ImmN	Igfbpl1	2.61007	0.251811	0.0634087	9.64766	Old	Old
ImmN	Hnrnpa1	2.60492	0.383664	0.147198	14.7284	Old	Old
ImmN	Map1b	2.50251	0.233445	0.0544964	9.32841	Old	Old
ImmN	Marcks	2.1321	0.299533	0.0897201	14.0487	Old	Old
ImmN	Celf2	1.92706	0.419677	0.176128	21.7781	Old	Old
ImmN	Stmn1	3.99046	0.145459	0.0211582	3.64516	Young	Young
ImmN	Tmsb10	3.87583	0.452486	0.204744	11.6746	Young	Young
ImmN	Tubb2b	3.49176	0.338006	0.114248	9.68009	Young	Young
ImmN	Tubb3	3.10066	0.34931	0.122018	11.2657	Young	Young
ImmN	Rtn1	3.03693	0.114502	0.0131107	3.77032	Young	Young
MAC	Lyz2	4.56305	0.285366	0.0814338	6.25384	Old	Old
MAC	C1qa	4.36526	0.192786	0.0371663	4.41636	Old	Old
MAC	C1qb	4.09462	0.19469	0.0379042	4.75477	Old	Old
MAC	C1qc	4.02606	0.166287	0.0276514	4.13027	Old	Old
MAC	Tyrobp	3.60974	0.12537	0.0157178	3.47312	Old	Old
MAC	Fcer1g	3.54118	0.171143	0.0292898	4.83292	Old	Old
MAC	Sepp1	3.45729	0.228873	0.0523831	6.62002	Old	Old
MAC	Ctss	2.93405	0.210683	0.0443875	7.18062	Old	Old
MAC	Pf4	2.85802	0.28567	0.0816073	9.99537	Old	Old
MAC	Ctsd	2.8439	0.347162	0.120522	12.2073	Old	Old
MAC	H2-D1	2.60773	0.233449	0.0544983	8.95217	Old	Old
MAC	Fos	2.55275	0.216176	0.046732	8.46834	Old	Old
MAC	Lgmn	2.40048	0.370108	0.13698	15.4181	Old	Old
MAC	Cyba	2.35995	0.217213	0.0471814	9.20412	Old	Old
MAC	Junb	2.22861	0.199359	0.0397438	8.94543	Old	Old
MAC	Ifitm3	2.21288	0.267104	0.0713445	12.0704	Old	Old
MAC	Ctsc	2.21085	0.308383	0.0951001	13.9486	Old	Old
MAC	Ly6e	2.13891	0.532495	0.283551	24.8957	Old	Old
MAC	Hexa	2.12224	0.214618	0.0460609	10.1128	Old	Old
MAC	Tmem176b	2.09782	0.190601	0.0363289	9.0857	Old	Old
MAC	Trf	2.06538	0.403423	0.16275	19.5326	Old	Old
MAC	Rgs10	2.05068	0.271576	0.0737537	13.2432	Old	Old
MAC	Bst2	2.03334	0.319644	0.102172	15.7201	Old	Old
MAC	Csf1r	2.02534	0.367763	0.13525	18.158	Old	Old
MAC	Ctsz	2.01899	0.252673	0.0638437	12.5148	Old	Old
MG	C1qa	4.78691	0.0759022	0.00576114	1.58562	Old	Old
MG	Ctsd	4.62022	0.080429	0.00646883	1.7408	Old	Old
MG	C1qb	4.58544	0.0546888	0.00299087	1.19266	Old	Old
MG	Hexb	4.5099	0.21909	0.0480003	4.85798	Old	Old
MG	C1qc	4.41847	0.0564363	0.00318505	1.27728	Old	Old
MG	Ctss	4.24725	0.119078	0.0141795	2.80365	Old	Old
MG	Tyrobp	3.78473	0.0710457	0.00504749	1.87717	Old	Old
MG	Lgmn	3.70602	0.206499	0.0426417	5.57199	Old	Old
MG	Fcer1g	3.44422	0.0818122	0.00669324	2.37535	Old	Old
MG	Trem2	3.39532	0.111324	0.012393	3.27875	Old	Old
MG	Selplg	3.28623	0.102222	0.0104493	3.11062	Old	Old
MG	Sparc	3.15263	0.0959935	0.00921475	3.04487	Old	Old
MG	P2ry12	3.09795	0.246199	0.0606138	7.94714	Old	Old
MG	Sepp1	3.08538	0.13948	0.0194548	4.52068	Old	Old
MG	Ctsz	3.02843	0.0783528	0.00613917	2.58725	Old	Old
MG	Cd9	2.96924	0.207938	0.0432382	7.00307	Old	Old
MG	Rgs10	2.84999	0.104181	0.0108536	3.65547	Old	Old
MG	Laptm5	2.78944	0.0900391	0.00810703	3.22785	Old	Old
MG	Csf1r	2.77102	0.329301	0.108439	11.8838	Old	Old
MG	Tmem119	2.75037	0.0876206	0.00767736	3.18578	Old	Old
MG	Fcgr3	2.70962	0.118488	0.0140395	4.37287	Old	Old
MG	Ly86	2.69224	0.357626	0.127896	13.2836	Old	Old
MG	Cx3cr1	2.66408	0.0902654	0.00814785	3.38824	Old	Old
MG	Olfml3	2.63079	0.180032	0.0324114	6.84325	Old	Old
MG	Gpr34	2.62194	0.264128	0.0697637	10.0738	Old	Old
MNC	Lyz2	5.44604	0.397611	0.158094	7.30091	Old	Old
MNC	Tyrobp	4.01228	0.162143	0.0262905	4.04118	Old	Old
MNC	Ifitm3	3.66768	0.598136	0.357767	16.3083	Old	Old
MNC	Fcer1g	3.54958	0.453769	0.205906	12.7837	Old	Old
MNC	Cd52	3.28563	0.416993	0.173883	12.6914	Old	Old
MNC	H2-D1	3.25339	0.265633	0.0705611	8.16483	Old	Old
MNC	Cyba	2.9455	0.362762	0.131596	12.3158	Old	Old
MNC	Arpc1b	2.89539	0.295871	0.0875394	10.2187	Old	Old
MNC	Msrb1	2.81791	0.37469	0.140393	13.2967	Old	Old
MNC	Sat1	2.53692	0.450786	0.203208	17.769	Old	Old
MNC	Ly6e	2.53305	0.505944	0.255979	19.9737	Old	Old
MNC	Alox5ap	2.52362	0.504262	0.25428	19.9817	Old	Old
MNC	Lst1	2.46412	0.45522	0.207225	18.4739	Old	Old
MNC	Arhgdib	2.41437	0.288116	0.0830108	11.9334	Old	Old
MNC	Fxyd5	2.38655	0.328353	0.107816	13.7585	Old	Old
MNC	Ctss	2.30201	0.524653	0.27526	22.7911	Old	Old
MNC	Taldo1	1.94359	0.43042	0.185262	22.1457	Old	Old
MNC	Actr3	1.7668	0.402554	0.162049	22.7843	Old	Old
MNC	Clic1	1.67723	0.367738	0.135231	21.9253	Old	Old
MNC	Gmfg	1.602	0.369169	0.136286	23.0443	Old	Old
MNC	Lyz2	5.37621	0.41551	0.172649	7.72869	Young	Young
MNC	Ifitm3	4.06292	0.296469	0.0878939	7.29696	Young	Young
MNC	Tyrobp	4.05839	0.251256	0.0631296	6.19103	Young	Young
MNC	Fcer1g	3.6399	0.276844	0.0766425	7.60581	Young	Young
MNC	H2-D1	3.17887	0.542046	0.293813	17.0515	Young	Young
mNEUR	Meg3	4.20443	0.151983	0.023099	3.61484	Old	Old
mNEUR	Atp1b1	3.14347	0.123266	0.0151945	3.92135	Old	Old
mNEUR	Snhg11	2.90487	0.198189	0.0392787	6.82264	Old	Old
mNEUR	Snap25	2.67263	0.180701	0.0326529	6.76118	Old	Old
mNEUR	Pcp4	2.65589	0.318288	0.101308	11.9843	Old	Old
mNEUR	Pcsk1n	2.57169	0.238697	0.0569761	9.28171	Old	Old
mNEUR	Gria2	2.38168	0.0727368	0.00529064	3.05401	Old	Old
mNEUR	Syt1	2.23078	0.112426	0.0126397	5.03977	Old	Old
mNEUR	Rtn1	2.11849	0.273812	0.0749729	12.9249	Old	Old
mNEUR	Ndrg4	2.11336	0.290962	0.0846588	13.7677	Old	Old
mNEUR	Aplp1	2.11138	0.174218	0.0303518	8.25134	Old	Old
mNEUR	Meis2	2.08335	0.163745	0.0268125	7.85969	Old	Old
mNEUR	Mdh1	2.07662	0.194477	0.0378214	9.36509	Old	Old
mNEUR	Atp2b1	2.0552	0.0662305	0.00438647	3.22258	Old	Old
mNEUR	Rab3a	2.05434	0.200894	0.0403582	9.779	Old	Old
mNEUR	Gad1	2.04978	0.251095	0.0630487	12.2499	Old	Old
mNEUR	Celf2	2.04663	0.0860599	0.0074063	4.20496	Old	Old
mNEUR	Stmn3	2.04553	0.263409	0.0693841	12.8773	Old	Old
mNEUR	Gpm6a	1.96577	0.231373	0.0535334	11.7701	Old	Old
mNEUR	Ttc3	1.95229	0.132752	0.017623	6.79978	Old	Old
mNEUR	mt-Nd3	1.93621	0.348793	0.121657	18.0142	Old	Old
mNEUR	Celf4	1.90094	0.0898325	0.00806988	4.72568	Old	Old
mNEUR	Bex2	1.88913	0.131554	0.0173064	6.96373	Old	Old
mNEUR	Ube3a	1.88336	0.0909512	0.00827211	4.82919	Old	Old
mNEUR	Chchd10	1.86819	0.216343	0.0468043	11.5804	Old	Old
NendC	Meg3	5.3246	0.200367	0.0401468	3.76304	Old	Old
NendC	Snhg11	3.98321	0.133905	0.0179304	3.36173	Old	Old
NendC	Pcsk1n	3.2955	0.284835	0.081131	8.64316	Old	Old
NendC	Rtn1	3.23084	0.130104	0.016927	4.02693	Old	Old
NendC	Atp1b1	2.87975	0.113314	0.0128402	3.93488	Old	Old
NendC	Stmn3	2.82711	0.219367	0.0481219	7.75942	Old	Old
NendC	Nap1l5	2.7623	0.213916	0.0457599	7.74413	Old	Old
NendC	Ly6h	2.54076	0.22443	0.0503687	8.83317	Old	Old
NendC	Ttc3	2.52343	0.25555	0.0653056	10.1271	Old	Old
NendC	Ube3a	2.48067	0.146369	0.0214239	5.90038	Old	Old
NendC	Resp18	2.45697	0.349263	0.121985	14.2152	Old	Old
NendC	Zwint	2.37816	0.211675	0.0448064	8.90082	Old	Old
NendC	Rab3a	2.31832	0.129002	0.0166416	5.56447	Old	Old
NendC	Snap25	2.28973	0.45242	0.204684	19.7587	Old	Old
NendC	Bex2	2.24929	0.276352	0.0763703	12.2862	Old	Old
NendC	Gpm6a	2.24432	0.185054	0.034245	8.24542	Old	Old
NendC	Gria2	2.15864	0.143999	0.0207356	6.6708	Old	Old
NendC	Caly	2.1224	0.290009	0.084105	13.6642	Old	Old
NendC	Serinc1	2.11886	0.281947	0.0794941	13.3066	Old	Old
NendC	Stmn1	2.10192	0.338582	0.114638	16.1082	Old	Old
NendC	Map1b	2.09997	0.252614	0.0638137	12.0294	Old	Old
NendC	Mdh1	2.05854	0.452533	0.204786	21.9832	Old	Old
NendC	6330403K07Rik	2.02932	0.49528	0.245303	24.4062	Old	Old
NendC	Rtn3	2.02511	0.177371	0.0314604	8.75859	Old	Old
NendC	Ahi1	2.00704	0.280567	0.0787178	13.9791	Old	Old
NSC	Cpe	3.75895	0.419488	0.17597	11.1597	Old	Old
NSC	Clu	3.69012	0.653502	0.427065	17.7095	Old	Old
NSC	Slc1a2	3.66783	0.436265	0.190327	11.8944	Old	Old
NSC	Aldoc	3.47292	0.322041	0.103711	9.27294	Old	Old
NSC	Mt2	3.25086	0.404233	0.163404	12.4346	Old	Old
NSC	Prdx6	3.14004	0.3041	0.092477	9.68461	Old	Old
NSC	Slc1a3	3.07008	0.300336	0.0902016	9.78268	Old	Old
NSC	Gstm1	2.88316	0.413923	0.171332	14.3566	Old	Old
NSC	Ndrg2	2.86188	0.22804	0.0520021	7.96818	Old	Old
NSC	Plpp3	2.84067	0.227977	0.0519737	8.02548	Old	Old
NSC	Sparcl1	2.74741	0.426818	0.182174	15.5353	Old	Old
NSC	Gpm6b	2.69104	0.300578	0.0903469	11.1696	Old	Old
NSC	Atp1a2	2.66427	0.425576	0.181115	15.9735	Old	Old
NSC	Ntrk2	2.57255	0.378323	0.143128	14.7062	Old	Old
NSC	Cspg5	2.50512	0.232502	0.0540574	9.28111	Old	Old
NSC	Scd2	2.42854	0.278208	0.0773995	11.4557	Old	Old
NSC	Tspan7	2.39905	0.357567	0.127854	14.9045	Old	Old
NSC	Fxyd1	2.35852	0.377134	0.14223	15.9903	Old	Old
NSC	Chchd10	2.32599	0.418287	0.174964	17.9832	Old	Old
NSC	Ntsr2	2.30304	0.328131	0.10767	14.2477	Old	Old
NSC	Ldhb	2.24263	0.320717	0.102859	14.3009	Old	Old
NSC	Gstm5	2.23688	0.249303	0.0621519	11.1451	Old	Old
NSC	Gpm6a	2.20144	0.402554	0.16205	18.2859	Old	Old
NSC	Id4	2.11083	0.448996	0.201597	21.271	Old	Old
NSC	Phgdh	1.99682	0.182284	0.0332274	9.12869	Old	Old
OEG	Fabp7	5.1659	0.113662	0.0129191	2.20024	Old	Old
OEG	Npy	4.5413	0.202125	0.0408547	4.45083	Old	Old
OEG	Apod	4.48631	0.168644	0.0284408	3.75908	Old	Old
OEG	Plp1	3.8745	0.152328	0.023204	3.93157	Old	Old
OEG	Sepp1	3.2216	0.143478	0.0205859	4.45362	Old	Old
OEG	Nnat	2.74483	0.270442	0.0731386	9.85277	Old	Old
OEG	Aldoc	2.69501	0.174505	0.030452	6.47511	Old	Old
OEG	Sparcl1	2.68868	0.130544	0.0170418	4.85533	Old	Old
OEG	Prdx6	2.67368	0.167186	0.0279513	6.25304	Old	Old
OEG	Atp1a2	2.56043	0.164594	0.0270911	6.42837	Old	Old
OEG	Frzb	2.51157	0.207811	0.0431853	8.27414	Old	Old
OEG	Rgcc	2.48862	0.282517	0.079816	11.3524	Old	Old
OEG	Fxyd1	2.44259	0.187605	0.0351955	7.68056	Old	Old
OEG	Sparc	2.4403	0.132695	0.0176079	5.43764	Old	Old
OEG	Tmsb10	2.43073	0.301264	0.0907597	12.394	Old	Old
OEG	S100b	2.43035	0.339024	0.114937	13.9496	Old	Old
OEG	Scd2	2.40844	0.213877	0.0457434	8.8803	Old	Old
OEG	Mmd2	2.34809	0.155231	0.0240965	6.61092	Old	Old
OEG	Gpm6b	2.3345	0.231263	0.0534825	9.90632	Old	Old
OEG	Vtn	2.30116	0.275969	0.0761587	11.9926	Old	Old
OEG	S100a16	2.22639	0.172521	0.0297634	7.74891	Old	Old
OEG	Ncam1	2.17681	0.19467	0.0378965	8.9429	Old	Old
OEG	Ifi27	2.16997	0.176863	0.0312807	8.15052	Old	Old
OEG	Kctd12	2.14464	0.332329	0.110443	15.4958	Old	Old
OEG	Cnn3	2.13113	0.202744	0.0411053	9.51348	Old	Old
OLG	Plp1	5.53377	0.0790029	0.00624146	1.42765	Old	Old
OLG	Mbp	4.68281	0.108512	0.0117749	2.31724	Old	Old
OLG	Cryab	4.19939	0.135845	0.0184538	3.23487	Old	Old
OLG	Car2	4.00773	0.123307	0.0152047	3.07673	Old	Old
OLG	Cnp	3.99392	0.122485	0.0150027	3.0668	Old	Old
OLG	Aplp1	3.9796	0.0938956	0.00881638	2.35942	Old	Old
OLG	Trf	3.89637	0.176354	0.0311007	4.5261	Old	Old
OLG	Ptgds	3.88507	0.165883	0.0275171	4.26975	Old	Old
OLG	Gatm	3.85588	0.0464331	0.00215603	1.20422	Old	Old
OLG	Cldn11	3.63501	0.171597	0.0294456	4.72068	Old	Old
OLG	Mobp	3.43789	0.191536	0.0366861	5.57133	Old	Old
OLG	Apod	3.41921	0.201067	0.0404278	5.88049	Old	Old
OLG	2022-09-04	3.3786	0.154916	0.023999	4.58522	Old	Old
OLG	Stmn4	3.33809	0.111654	0.0124666	3.34485	Old	Old
OLG	Stmn1	3.29617	0.0609653	0.00371676	1.84958	Old	Old
OLG	Mal	3.24351	0.0918022	0.00842765	2.83034	Old	Old
OLG	Csrp1	3.2374	0.0782039	0.00611586	2.41564	Old	Old
OLG	Gpm6b	3.20264	0.127347	0.0162174	3.97633	Old	Old
OLG	Qdpr	2.99553	0.0591747	0.00350165	1.97543	Old	Old
OLG	Tubb4a	2.94668	0.0732169	0.00536071	2.48472	Old	Old
OLG	Mag	2.88355	0.234253	0.0548746	8.12377	Old	Old
OLG	Ermn	2.80222	0.0742249	0.00550933	2.64879	Old	Old
OLG	Fez1	2.69816	0.150074	0.0225221	5.56208	Old	Old
OLG	Rnf7	2.62541	0.0780225	0.00608751	2.97182	Old	Old
OLG	Scd2	2.60911	0.120031	0.0144075	4.60046	Old	Old
OPC	Olig1	3.6482	0.153244	0.0234837	4.20053	Old	Old
OPC	Cspg5	3.45713	0.15823	0.0250369	4.57693	Old	Old
OPC	Ptprz1	2.99306	0.100835	0.0101677	3.36895	Old	Old
OPC	Pcsk1n	2.90755	0.204333	0.0417518	7.02767	Old	Old
OPC	Serpine2	2.88361	0.327722	0.107402	11.365	Old	Old
OPC	C1ql1	2.64295	0.195286	0.0381366	7.38894	Old	Old
OPC	S100a16	2.59594	0.261901	0.0685923	10.0889	Old	Old
OPC	S100a1	2.59026	0.234837	0.0551484	9.06614	Old	Old
OPC	Marcks	2.52474	0.228975	0.0524293	9.06922	Old	Old
OPC	Cd9	2.47495	0.412598	0.170237	16.671	Old	Old
OPC	Meg3	2.44125	0.0981664	0.00963664	4.02115	Old	Old
OPC	Gpm6b	2.41601	0.253739	0.0643836	10.5024	Old	Old
OPC	Rtn1	2.2841	0.276755	0.0765935	12.1166	Old	Old
OPC	Pllp	2.25703	0.454155	0.206257	20.1218	Old	Old
OPC	Pdgfra	2.23146	0.230835	0.0532846	10.3446	Old	Old
OPC	Gpr37l1	2.19948	0.209145	0.0437415	9.50881	Old	Old
OPC	Bcan	2.18935	0.334867	0.112136	15.2953	Old	Old
OPC	Cntn1	2.1669	0.251024	0.0630133	11.5845	Old	Old
OPC	Matn4	2.11596	0.176244	0.031062	8.32926	Old	Old
OPC	Tsc22d1	2.10981	0.201651	0.0406632	9.55779	Old	Old
OPC	Olig2	2.07641	0.315993	0.0998516	15.2182	Old	Old
OPC	Scrg1	2.05206	0.229645	0.052737	11.191	Old	Old
OPC	Ramp1	1.99168	0.279953	0.0783739	14.0561	Old	Old
OPC	S100b	1.9685	0.177546	0.0315225	9.01933	Old	Old
OPC	Syt11	1.96132	0.125522	0.0157557	6.39988	Old	Old
PC	Vtn	4.14266	0.263692	0.0695335	6.36529	Old	Old
PC	Rgs5	3.68645	0.121571	0.0147796	3.29779	Old	Old
PC	Atp1a2	3.41237	0.207011	0.0428534	6.06647	Old	Old
PC	Igfbp7	3.39562	0.14497	0.0210162	4.26932	Old	Old
PC	Cald1	2.88196	0.170506	0.0290723	5.91631	Old	Old
PC	Higd1b	2.85377	0.198284	0.0393165	6.94813	Old	Old
PC	Cldn5	2.68759	0.289678	0.0839132	10.7783	Old	Old
PC	Ndufa4l2	2.63531	0.189331	0.0358463	7.18439	Old	Old
PC	Sparcl1	2.57783	0.200514	0.0402058	7.7784	Old	Old
PC	Myl9	2.54315	0.21664	0.0469327	8.51855	Old	Old
PC	Gng11	2.50783	0.132739	0.0176197	5.29299	Old	Old
PC	Ly6c1	2.33169	0.34089	0.116206	14.6198	Old	Old
PC	2022-09-04	2.32166	0.202582	0.0410394	8.72573	Old	Old
PC	Crip2	2.3037	0.150877	0.022764	6.54934	Old	Old
PC	Tsc22d1	2.28098	0.284268	0.0808083	12.4625	Old	Old
PC	Sparc	2.17433	0.199976	0.0399902	9.19712	Old	Old
PC	Myl12a	2.16867	0.194289	0.0377481	8.9589	Old	Old
PC	Ifitm3	2.15504	0.174769	0.0305441	8.10976	Old	Old
PC	Ly6a	2.13444	0.327954	0.107554	15.3649	Old	Old
PC	Itm2a	2.11424	0.363256	0.131955	17.1814	Old	Old
PC	Flt1	2.09609	0.349015	0.121811	16.6507	Old	Old
PC	2022-09-07	2.08724	0.161154	0.0259705	7.7209	Old	Old
PC	Sptbn1	2.07188	0.216644	0.0469347	10.4564	Old	Old
PC	Sepp1	2.06129	0.292094	0.0853191	14.1705	Old	Old
PC	Pdgfrb	1.99198	0.169854	0.0288503	8.5269	Old	Old
TNC	Prdx6	3.85307	0.803873	0.646212	20.8632	Old	Old
TNC	Mt2	2.65893	0.621474	0.386229	23.3731	Old	Old
TNC	Gstm1	2.50772	0.503293	0.253304	20.0698	Old	Old
TNC	Prdx6	3.65096	0.571765	0.326915	15.6607	Young	Young
TNC	Mt2	2.9069	0.598483	0.358182	20.5884	Young	Young
TNC	Gstm1	2.7182	0.403214	0.162581	14.8338	Young	Young
VLMC	Apod	4.45495	0.874942	0.765523	19.6398	Old	Old
VLMC	Dcn	3.41602	0.708418	0.501856	20.7381	Old	Old
VLMC	Atp1a2	3.13604	0.465556	0.216743	14.8453	Old	Old
VLMC	Ifitm3	2.74405	0.323167	0.104437	11.777	Old	Old
VLMC	Slc6a13	2.57285	0.472363	0.223126	18.3595	Old	Old
VLMC	Id3	2.35357	0.392565	0.154107	16.6795	Old	Old
VLMC	Ifitm2	2.24958	0.290987	0.0846737	12.9352	Old	Old
VLMC	Serping1	1.77787	0.312053	0.0973771	17.552	Old	Old
VLMC	Myl12a	1.66182	0.36967	0.136656	22.2449	Old	Old
VLMC	Apod	4.17525	0.415724	0.172827	9.95688	Young	Young
VLMC	Atp1a2	3.08636	0.58821	0.345991	19.0584	Young	Young
VLMC	Dcn	2.87514	0.654127	0.427882	22.7511	Young	Young
VLMC	Ifitm3	2.58717	0.352635	0.124352	13.6302	Young	Young
VLMC	Slc6a13	2.57816	0.597961	0.357557	23.1933	Young	Young
VLMC	Id3	2.35176	0.495818	0.245835	21.0828	Young	Young
VLMC	Ifitm2	2.33738	0.190612	0.0363328	8.15494	Young	Young
VLMC	Myl12a	2.06837	0.327655	0.107358	15.8412	Young	Young
VLMC	Serping1	1.76484	0.34383	0.118219	19.4822	Young	Young
VSMC	Rgs5	3.49392	0.315387	0.0994688	9.02673	Old	Old
VSMC	Crip1	3.22332	0.424826	0.180477	13.1798	Old	Old
VSMC	Igfbp7	2.94713	0.181582	0.032972	6.16131	Old	Old
VSMC	Flt1	2.94443	0.49793	0.247934	16.9109	Old	Old
VSMC	Ly6c1	2.88162	0.423411	0.179277	14.6935	Old	Old
VSMC	Tsc22d1	2.88071	0.213886	0.0457474	7.42479	Old	Old
VSMC	Cldn5	2.82838	0.504512	0.254533	17.8375	Old	Old
VSMC	Epas1	2.68174	0.33668	0.113353	12.5545	Old	Old
VSMC	Sepp1	2.66206	0.294668	0.086829	11.0692	Old	Old
VSMC	Ifitm3	2.61917	0.144279	0.0208164	5.50857	Old	Old
VSMC	Slc6a6	2.58378	0.316976	0.100474	12.2679	Old	Old
VSMC	Myl9	2.58279	0.431152	0.185892	16.6932	Old	Old
VSMC	Ly6a	2.57136	0.409263	0.167496	15.9162	Old	Old
VSMC	Tm4sf1	2.53548	0.15201	0.0231071	5.99532	Old	Old
VSMC	Sptbn1	2.49788	0.269282	0.072513	10.7804	Old	Old
VSMC	Id3	2.4555	0.408849	0.167158	16.6503	Old	Old
VSMC	Cald1	2.44607	0.13238	0.0175244	5.41195	Old	Old
VSMC	Timp3	2.38688	0.302685	0.0916185	12.6812	Old	Old
VSMC	Crip2	2.37489	0.220697	0.0487073	9.29297	Old	Old
VSMC	Klf2	2.36774	0.364579	0.132918	15.3977	Old	Old
VSMC	Pcp4l1	2.3536	0.166686	0.0277841	7.08215	Old	Old
VSMC	Sparcl1	2.21107	0.157141	0.0246933	7.107	Old	Old
VSMC	Ly6e	2.16795	0.349747	0.122323	16.1326	Old	Old
VSMC	Egfl7	2.1599	0.289981	0.0840888	13.4256	Old	Old
VSMC	Gng11	2.11387	0.21435	0.0459458	10.1401	Old	Old
NEUT	S100a8	7.54305	0.640054	0.409669	8.48535	Old	Old
NEUT	S100a9	7.19848	0.56067	0.314351	7.78873	Old	Old
NEUT	S100a11	3.93226	0.484633	0.234869	12.3245	Old	Old
NEUT	Tyrobp	3.92695	0.614513	0.377626	15.6486	Old	Old
NEUT	Cd52	3.50162	0.445897	0.198824	12.734	Old	Old
NEUT	Pglyrp1	3.34881	0.433786	0.18817	12.9534	Old	Old
NEUT	Msrb1	3.02788	0.591961	0.350418	19.5503	Old	Old
NEUT	Hp	2.33184	0.284834	0.0811305	12.215	Old	Old
NEUT	S100a8	7.21294	0.610009	0.37211	8.45714	Young	Young
NEUT	S100a9	6.87464	0.535173	0.28641	7.78474	Young	Young
NEUT	S100a11	4.48882	0.337233	0.113726	7.51275	Young	Young
NEUT	Tyrobp	4.09749	0.56085	0.314552	13.6877	Young	Young
NEUT	Cd52	3.71256	0.502627	0.252634	13.5386	Young	Young
NEUT	Msrb1	3.46481	0.735101	0.540374	21.2162	Young	Young
NEUT	Pglyrp1	3.01017	0.643931	0.414647	21.3919	Young	Young
NEUT	Hp	2.8221	0.511102	0.261225	18.1107	Young	Young
HypEPC	Chchd10	3.1397	0.506658	0.256702	16.1371	Old	Old
HypEPC	Marcksl1	2.86935	0.214931	0.0461952	7.49058	Old	Old
HypEPC	4933434E20Rik	2.83811	0.0710645	0.00505017	2.50394	Old	Old
HypEPC	Vim	2.60418	0.165968	0.0275454	6.37315	Old	Old
HypEPC	Cfap126	2.42937	0.169677	0.0287904	6.98441	Old	Old
HypEPC	Pcp4l1	2.42761	0.385453	0.148574	15.8779	Old	Old
HypEPC	Nudc	2.21816	0.449916	0.202424	20.2833	Old	Old
HypEPC	Atp1a1	2.11939	0.495963	0.245979	23.4012	Old	Old
HypEPC	Enah	1.87604	0.309477	0.0957759	16.4963	Old	Old
HypEPC	Elof1	1.84371	0.252425	0.0637186	13.6911	Old	Old
HypEPC	Glo1	1.82002	0.363778	0.132335	19.9876	Old	Old
HypEPC	S100a16	1.77587	0.218666	0.047815	12.3132	Old	Old
HypEPC	Sox9	1.57946	0.17955	0.0322382	11.3678	Old	Old
HypEPC	Marcksl1	3.11362	0.184842	0.0341667	5.93657	Young	Young
HypEPC	Pcp4l1	2.82738	0.097391	0.009485	3.44457	Young	Young
HypEPC	4933434E20Rik	2.67175	0.298789	0.0892748	11.1833	Young	Young
HypEPC	S100a16	2.58266	0.348858	0.121702	13.5077	Young	Young
HypEPC	Chchd10	2.57552	0.588987	0.346906	22.8687	Young	Young
HypEPC	Cfap126	2.47534	0.425851	0.181349	17.2037	Young	Young
HypEPC	Vim	2.40751	0.536799	0.288154	22.2969	Young	Young
HypEPC	Nudc	2.37193	0.183189	0.0335581	7.72319	Young	Young
HypEPC	Elof1	2.27023	0.243198	0.0591453	10.7125	Young	Young
HypEPC	Enah	2.26301	0.275661	0.0759889	12.1812	Young	Young
HypEPC	Sox9	2.18961	0.420696	0.176985	19.2133	Young	Young
HypEPC	Atp1a1	2.13316	0.350696	0.122988	16.4402	Young	Young
NRP	Hmgb2	3.82129	0.168606	0.028428	4.41227	Old	Old
NRP	Rbm3	2.72756	0.500053	0.250053	18.3333	Old	Old
NRP	Ube2s	2.69124	0.273768	0.0749489	10.1726	Old	Old
NRP	H2afx	2.29473	0.218709	0.0478338	9.53095	Old	Old
NRP	Hn1	2.25813	0.519289	0.269661	22.9964	Old	Old
NRP	Tmpo	1.792	0.36823	0.135593	20.5486	Old	Old
NRP	Cks1b	1.59386	0.354612	0.12575	22.2486	Old	Old
NRP	2310036O22Rik	1.46072	0.24454	0.0598	16.741	Old	Old
NRP	Hmgb2	3.54587	0.297351	0.0884179	8.38585	Young	Young
NRP	Ube2s	2.45548	0.408674	0.167014	16.6433	Young	Young
NRP	Hn1	2.38884	0.278554	0.0775926	11.6607	Young	Young
NRP	Rbm3	2.28543	0.385359	0.148502	16.8616	Young	Young
NRP	H2afx	1.81442	0.356304	0.126953	19.6373	Young	Young
NRP	Tmpo	1.65286	0.363029	0.13179	21.9637	Young	Young
NRP	Cks1b	1.49034	0.193907	0.0376001	13.011	Young	Young
NRP	2310036O22Rik	1.12096	0.196813	0.0387355	17.5576	Young	Young

### Sheet: 6b
Celltype	Overlap between top stable 25 genes and DEGs	Overlapping stable genes
ABC	25/25	Mgp,Fxyd5,Slc38a2,Rbp1,Igfbp6,1500015O10Rik,Nbl1,Nov,S100a10,Id3,Tmsb10,Atp1b1,Anxa2,Igfbp5,Tsc22d1,Rfk,Cd9,S100a11,Tspan13,Gstm5,F3,S100a1,Lmo4,Slc4a10,Ifitm3
ARP	25/25	Cpe,Sparcl1,Gfap,Slc1a2,Clu,Gpm6b,Aqp4,Aldoc,Mt2,Prdx6,Scd2,Atp1a2,Fxyd1,Myoc,Id3,Ndrg2,Fabp7,Fbxo2,Slc1a3,Id2,Gpm6a,Chchd10,Igfbp5,Gja1,Tmem47
ASC	25/25	Aldoc,Atp1a2,Clu,Sparcl1,Slc1a3,Plpp3,Slc1a2,Mt2,Gpr37l1,Ndrg2,Prdx6,Ntsr2,Gja1,Cpe,Gm3764,Gstm1,Atp1b2,Htra1,Cldn10,Bcan,Mfge8,Id2,Gstm5,F3,Chchd10
CPC	22/25	Ttr,Enpp2,Chchd10,Ldhb,Ptgds,Ifi27,Mdh1,Rbp1,Calml4,Dstn,1500015O10Rik,Vamp8,Ppp1r1b,Hspe1,Tubb4b,Dpcd,2410015M20Rik,Ndufa8,Hcfc1r1,Uqcrfs1,Vdac1,Acad8
DC	24/24	Cd74,H2-Ab1,H2-Aa,H2-Eb1,Cd52,Crip1,Tyrobp,Tmsb10,H2-DMa,Rps28,Fxyd5,H2-D1,Lsp1,Rps26,Rpl35,Arpc1b,Cyba,Ctss,Coro1a,Rbm3,Gm2a,H2-K1,Rps12-ps3,Rpl10-ps3
EC	25/25	Cldn5,Ly6c1,Ly6a,Itm2a,Ly6e,Flt1,Tsc22d1,Id3,Igfbp7,Sepp1,Klf2,Crip2,Slc6a6,Hspb1,Pltp,Id1,Ifitm3,Egfl7,Slco1a4,Sptbn1,Slc2a1,H2-D1,Cxcl12,Spock2,Pglyrp1
EPC	24/25	Chchd10,Nnat,Mt2,Ccdc153,Rarres2,Clu,4933434E20Rik,Tmem212,Gstm1,1110017D15Rik,Tubb4b,Elof1,Prdx6,Tppp3,Cpe,Tm4sf1,Dynlrb2,Nudt4,S100b,Rsph1,Riiad1,Fam183b,Meig1,Cnn3
Hb_VC	17/19	Hbb-bs,Hba-a1,Hba-a2,Hbb-bt,Cldn5,Ly6c1,Ly6a,Flt1,Tsc22d1,Id3,Ly6e,Igfbp7,Crip2,Ifitm3,Spock2,Slc9a3r2,Nfkbia
HypEPC	11/13	Chchd10,Marcksl1,4933434E20Rik,Vim,Cfap126,Pcp4l1,Nudc,Atp1a1,Enah,Elof1,Sox9
ImmN	20/20	Tmsb10,Stmn1,Tubb2b,Sox4,Nnat,Btg1,Rtn1,Stmn2,Marcksl1,Sox11,Hn1,Tubb3,Meis2,Tcf4,Nfib,Igfbpl1,Hnrnpa1,Map1b,Marcks,Celf2
MAC	25/25	Lyz2,C1qa,C1qb,C1qc,Tyrobp,Fcer1g,Sepp1,Ctss,Pf4,Ctsd,H2-D1,Fos,Lgmn,Cyba,Junb,Ifitm3,Ctsc,Ly6e,Hexa,Tmem176b,Trf,Rgs10,Bst2,Csf1r,Ctsz
MG	25/25	C1qa,Ctsd,C1qb,Hexb,C1qc,Ctss,Tyrobp,Lgmn,Fcer1g,Trem2,Selplg,Sparc,P2ry12,Sepp1,Ctsz,Cd9,Rgs10,Laptm5,Csf1r,Tmem119,Fcgr3,Ly86,Cx3cr1,Olfml3,Gpr34
MNC	20/20	Lyz2,Tyrobp,Ifitm3,Fcer1g,Cd52,H2-D1,Cyba,Arpc1b,Msrb1,Sat1,Ly6e,Alox5ap,Lst1,Arhgdib,Fxyd5,Ctss,Taldo1,Actr3,Clic1,Gmfg
mNEUR	25/25	Meg3,Atp1b1,Snhg11,Snap25,Pcp4,Pcsk1n,Gria2,Syt1,Rtn1,Ndrg4,Aplp1,Meis2,Mdh1,Atp2b1,Rab3a,Gad1,Celf2,Stmn3,Gpm6a,Ttc3,mt-Nd3,Celf4,Bex2,Ube3a,Chchd10
NendC	24/25	Meg3,Snhg11,Pcsk1n,Rtn1,Atp1b1,Stmn3,Nap1l5,Ly6h,Ttc3,Ube3a,Resp18,Zwint,Rab3a,Snap25,Bex2,Gpm6a,Gria2,Caly,Serinc1,Map1b,Mdh1,6330403K07Rik,Rtn3,Ahi1
NEUT	8/8	S100a8,S100a9,S100a11,Tyrobp,Cd52,Pglyrp1,Msrb1,Hp
NRP	7/8	Hmgb2,Rbm3,Ube2s,H2afx,Hn1,Tmpo,Cks1b
NSC	25/25	Cpe,Clu,Slc1a2,Aldoc,Mt2,Prdx6,Slc1a3,Gstm1,Ndrg2,Plpp3,Sparcl1,Gpm6b,Atp1a2,Ntrk2,Cspg5,Scd2,Tspan7,Fxyd1,Chchd10,Ntsr2,Ldhb,Gstm5,Gpm6a,Id4,Phgdh
OEG	24/25	Fabp7,Npy,Apod,Plp1,Sepp1,Nnat,Aldoc,Sparcl1,Prdx6,Atp1a2,Frzb,Rgcc,Fxyd1,Sparc,Tmsb10,S100b,Scd2,Mmd2,Vtn,S100a16,Ncam1,Ifi27,Kctd12,Cnn3
OLG	24/25	Plp1,Mbp,Cryab,Car2,Cnp,Aplp1,Trf,Ptgds,Gatm,Cldn11,Mobp,Apod,Stmn4,Stmn1,Mal,Csrp1,Gpm6b,Qdpr,Tubb4a,Mag,Ermn,Fez1,Rnf7,Scd2
OPC	23/25	Olig1,Cspg5,Ptprz1,Pcsk1n,Serpine2,C1ql1,S100a16,S100a1,Marcks,Cd9,Rtn1,Pllp,Pdgfra,Gpr37l1,Bcan,Cntn1,Matn4,Tsc22d1,Olig2,Scrg1,Ramp1,S100b,Syt11
PC	22/25	Vtn,Rgs5,Atp1a2,Igfbp7,Cald1,Higd1b,Cldn5,Ndufa4l2,Sparcl1,Myl9,Gng11,Ly6c1,Crip2,Tsc22d1,Sparc,Myl12a,Ifitm3,Ly6a,Itm2a,Flt1,Sptbn1,Pdgfrb
TNC	3/3	Prdx6,Mt2,Gstm1
VLMC	9/9	Apod,Dcn,Atp1a2,Ifitm3,Slc6a13,Id3,Ifitm2,Serping1,Myl12a
VSMC	24/25	Rgs5,Crip1,Igfbp7,Flt1,Ly6c1,Tsc22d1,Cldn5,Epas1,Sepp1,Ifitm3,Slc6a6,Myl9,Ly6a,Tm4sf1,Sptbn1,Id3,Cald1,Timp3,Crip2,Klf2,Pcp4l1,Ly6e,Egfl7,Gng11
* In column top stable 25 genes suggests that we used threshold of top 25 genes with given CV. If genes do not pass threshold then only available genes are selected.
