## Supplementary Table-7 for "PALMO: a comprehensive platform for analyzing longitudinal multi-omics data": Supplementary Table-7.xlsx

### Sheet: Description
Table	Description
7a	Differential genes with |slope|>0.1 and adjP<0.05
7b	Gene enrichment analysis on changing genes

### Sheet: 7a
Gene	slope (coef)	nomP	adjP	donorID	celltype	dir
TRMT112	-0.105718	3.69822e-06	0.000148377	COV-1	Activated_CD4_T_cells	decreasing over time
S100A11	-0.115159	0.000393233	0.00362334	COV-1	Activated_CD4_T_cells	decreasing over time
SEC61B	-0.117889	1.40875e-06	8.20304e-05	COV-1	Activated_CD4_T_cells	decreasing over time
IGKV1-12	0.337686	4.59589e-06	0.00442261	COV-1	Cycling_Plasma	increasing over time
IGKV3-20	0.267374	2.29195e-08	0.000132658	COV-1	Cycling_Plasma	increasing over time
IGLV2-8	0.158378	0.000880777	0.040777	COV-1	Cycling_Plasma	increasing over time
RANGRF	0.136431	0.000251096	0.0265585	COV-1	Cycling_Plasma	increasing over time
IFITM1	0.130581	9.0344e-08	0.000261456	COV-1	Cycling_Plasma	increasing over time
TBL1XR1	0.128708	0.000506411	0.0325678	COV-1	Cycling_Plasma	increasing over time
IGLV6-57	0.12248	5.67562e-07	0.000821262	COV-1	Cycling_Plasma	increasing over time
ACTL6A	0.118606	0.000194175	0.0244322	COV-1	Cycling_Plasma	increasing over time
GAK	0.117658	3.20023e-05	0.0087851	COV-1	Cycling_Plasma	increasing over time
SRSF6	0.116001	1.23092e-05	0.00508896	COV-1	Cycling_Plasma	increasing over time
MIA3	0.101277	2.82959e-05	0.0087851	COV-1	Cycling_Plasma	increasing over time
FBXO9	-0.101514	0.00125413	0.0487176	COV-1	Cycling_Plasma	decreasing over time
POLR2F	-0.105675	0.000358518	0.0292452	COV-1	Cycling_Plasma	decreasing over time
YRDC	-0.11104	0.00039497	0.0307645	COV-1	Cycling_Plasma	decreasing over time
CENPN	-0.119639	0.000337235	0.0287046	COV-1	Cycling_Plasma	decreasing over time
CDCA5	-0.175318	0.00023737	0.0265585	COV-1	Cycling_Plasma	decreasing over time
IFI27	-0.491163	2.67788e-07	0.000516652	COV-1	Cycling_Plasma	decreasing over time
CST7	0.219093	2.67938e-05	0.00287123	COV-1	Cycling_T_cells	increasing over time
IFITM1	0.212121	2.59836e-09	7.76132e-06	COV-1	Cycling_T_cells	increasing over time
HLA-DRB5	0.193789	0.00164878	0.0265207	COV-1	Cycling_T_cells	increasing over time
MRPL33	0.147554	1.05448e-05	0.00165775	COV-1	Cycling_T_cells	increasing over time
ZWILCH	0.115153	0.000766585	0.0170871	COV-1	Cycling_T_cells	increasing over time
IRF7	0.113418	0.00236795	0.0275529	COV-1	Cycling_T_cells	increasing over time
OAS1	0.11036	0.00212596	0.0270627	COV-1	Cycling_T_cells	increasing over time
CMSS1	-0.101478	7.3693e-05	0.00524098	COV-1	Cycling_T_cells	decreasing over time
MRPL23	-0.101726	4.51511e-05	0.00396666	COV-1	Cycling_T_cells	decreasing over time
CSE1L	-0.107185	0.00243996	0.0276863	COV-1	Cycling_T_cells	decreasing over time
SLC25A36	-0.108196	0.00250856	0.0281694	COV-1	Cycling_T_cells	decreasing over time
MYL12A	-0.108584	8.11864e-06	0.00151565	COV-1	Cycling_T_cells	decreasing over time
AIFM1	-0.10889	0.00249824	0.0281594	COV-1	Cycling_T_cells	decreasing over time
LBR	-0.114442	6.96966e-06	0.00151565	COV-1	Cycling_T_cells	decreasing over time
MINOS1	-0.132532	2.43275e-05	0.00279485	COV-1	Cycling_T_cells	decreasing over time
AHSA1	-0.134099	0.000190978	0.00777699	COV-1	Cycling_T_cells	decreasing over time
ERLEC1	-0.140042	0.00222565	0.0272402	COV-1	Cycling_T_cells	decreasing over time
NUDT22	-0.153214	9.63368e-05	0.00532756	COV-1	Cycling_T_cells	decreasing over time
PABPC3	-0.157233	6.46137e-07	0.000430966	COV-1	Cycling_T_cells	decreasing over time
FABP5	-0.167186	8.91544e-06	0.00154019	COV-1	Cycling_T_cells	decreasing over time
EBNA1BP2	-0.16745	0.000622865	0.0156344	COV-1	Cycling_T_cells	decreasing over time
HCFC1	-0.199604	2.69147e-05	0.00287123	COV-1	Cycling_T_cells	decreasing over time
CISD1	-0.218088	0.000136	0.00678408	COV-1	Cycling_T_cells	decreasing over time
CD8A	-0.12326	4.4412e-17	6.81725e-15	COV-1	Cytotoxic_CD8_T_cells	decreasing over time
IFITM1	-0.109064	2.05612e-09	2.51034e-07	COV-1	Memory_B_cells	decreasing over time
IFI44L	-0.118653	1.12216e-10	1.67451e-08	COV-1	Memory_B_cells	decreasing over time
ISG20	-0.100808	4.76164e-09	2.48357e-07	COV-1	Naive_B_cells	decreasing over time
IGLC2	-0.113563	6.63294e-11	5.4777e-09	COV-1	Naive_B_cells	decreasing over time
IGLC3	-0.120344	1.0011e-10	7.63144e-09	COV-1	Naive_B_cells	decreasing over time
ISG15	-0.123447	3.25363e-12	3.73552e-10	COV-1	Naive_B_cells	decreasing over time
IFI44L	-0.139859	3.41758e-23	1.12894e-20	COV-1	Naive_B_cells	decreasing over time
IFITM1	-0.153799	3.3925e-12	3.73552e-10	COV-1	Naive_B_cells	decreasing over time
IFI44L	-0.103526	3.51276e-41	9.30002e-39	COV-1	Naive_T_cells	decreasing over time
IFI44L	-0.112209	2.79126e-14	3.46953e-12	COV-1	NKs	decreasing over time
IGHM	-0.151873	7.45423e-18	1.54427e-15	COV-1	NKs	decreasing over time
MYOM2	-0.520068	3.08162e-30	1.91523e-27	COV-1	NKs	decreasing over time
IFI6	-0.110789	1.2112e-15	1.11592e-12	COV-1	Plasma	decreasing over time
IFI27	-0.384816	5.76215e-16	7.96329e-13	COV-1	Plasma	decreasing over time
ISG15	-0.106714	1.64423e-06	0.0003631	COV-1	XCL+_NKs	decreasing over time
IGKC	-0.124471	1.88878e-10	2.50264e-07	COV-1	XCL+_NKs	decreasing over time
GZMB	-0.131102	7.61943e-05	0.00593867	COV-1	XCL+_NKs	decreasing over time
TMSB4X	0.133956	2.91464e-22	5.9517e-19	COV-2	Activated_CD4_T_cells	increasing over time
S100A4	0.100573	6.79904e-09	7.30718e-07	COV-2	Activated_CD4_T_cells	increasing over time
MALAT1	0.105964	0.000106254	0.0331766	COV-2	Cycling_T_cells	increasing over time
IFI44L	-0.118711	1.05603e-06	0.00223762	COV-2	DCs	decreasing over time
HLA-DRB5	-0.144965	1.31085e-06	0.00223762	COV-2	DCs	decreasing over time
TMSB4X	0.112975	6.86888e-38	1.28379e-34	COV-2	MAIT	increasing over time
CCL5	0.106612	4.10631e-19	3.83735e-16	COV-2	MAIT	increasing over time
TMSB4X	0.155733	1.44329e-12	7.78652e-10	COV-2	Memory_B_cells	increasing over time
CD74	0.138068	3.27965e-19	7.07749e-16	COV-2	Memory_B_cells	increasing over time
HLA-DRB1	0.122541	2.28557e-13	1.64409e-10	COV-2	Memory_B_cells	increasing over time
MS4A1	0.109735	1.53959e-06	5.79571e-05	COV-2	Memory_B_cells	increasing over time
FTL	0.204205	6.5888e-06	0.000404203	COV-2	Monocytes	increasing over time
FTH1	0.202674	1.5033e-07	3.01262e-05	COV-2	Monocytes	increasing over time
FCGR3A	0.192467	1.49598e-09	2.24846e-06	COV-2	Monocytes	increasing over time
AIF1	0.191766	1.16471e-08	7.00222e-06	COV-2	Monocytes	increasing over time
NAP1L1	0.171093	1.03763e-07	2.39931e-05	COV-2	Monocytes	increasing over time
CTSS	0.158175	3.77078e-06	0.000283374	COV-2	Monocytes	increasing over time
PTPRC	0.15554	6.50773e-06	0.000404203	COV-2	Monocytes	increasing over time
LST1	0.145827	2.25246e-06	0.000195289	COV-2	Monocytes	increasing over time
H3F3A	0.137392	2.45021e-08	8.18136e-06	COV-2	Monocytes	increasing over time
FOS	0.126158	0.00244428	0.018696	COV-2	Monocytes	increasing over time
TNFRSF1B	0.123316	0.000152726	0.00361493	COV-2	Monocytes	increasing over time
S100A6	0.116784	2.23182e-05	0.000940563	COV-2	Monocytes	increasing over time
SAT1	0.116275	0.00197258	0.0159397	COV-2	Monocytes	increasing over time
EEF1A1	0.113995	0.00132958	0.0125683	COV-2	Monocytes	increasing over time
JUNB	0.113331	1.20296e-07	2.58292e-05	COV-2	Monocytes	increasing over time
TPT1	0.109944	0.00116776	0.0118992	COV-2	Monocytes	increasing over time
SRSF5	0.107772	2.24187e-06	0.000195289	COV-2	Monocytes	increasing over time
HNRNPA2B1	0.100067	2.17925e-05	0.000935831	COV-2	Monocytes	increasing over time
CD74	0.117154	4.66309e-14	3.40172e-11	COV-2	Naive_B_cells	increasing over time
HLA-DRA	0.103525	1.06174e-09	2.21296e-07	COV-2	Naive_B_cells	increasing over time
FYB	-0.123357	3.12684e-05	0.000991751	COV-2	Naive_B_cells	decreasing over time
GNLY	-0.129767	2.26061e-05	0.000845698	COV-2	Naive_B_cells	decreasing over time
JCHAIN	0.250253	6.89935e-07	0.000802855	COV-2	Plasma	increasing over time
IFI27	-0.138411	5.91419e-09	2.06464e-05	COV-2	Plasma	decreasing over time
TMSB10	0.100353	5.0726e-05	0.00562838	COV-2	XCL+_NKs	increasing over time
FKBP5	-0.100037	1.82438e-09	9.31163e-07	COV-2	XCL+_NKs	decreasing over time
IGHM	-0.115632	9.55539e-11	1.21927e-07	COV-2	XCL+_NKs	decreasing over time
IFI27	-0.39855	1.2365e-05	0.0265135	COV-3	DCs	decreasing over time
IFI44L	-0.101011	1.64318e-06	0.0036035	COV-3	Naive_B_cells	decreasing over time
IGLC3	-0.113591	0.00448477	0.0382419	COV-3	Plasma	decreasing over time
S100A4	0.107913	1.7625e-07	6.47208e-06	COV-5	Activated_CD4_T_cells	increasing over time
PARP9	-0.107913	4.93832e-10	3.54437e-08	COV-5	Activated_CD4_T_cells	decreasing over time
LY6E	-0.12047	8.86569e-14	1.07684e-11	COV-5	Activated_CD4_T_cells	decreasing over time
MX2	-0.122109	3.71012e-16	7.32285e-14	COV-5	Activated_CD4_T_cells	decreasing over time
EIF2AK2	-0.134382	5.06347e-16	8.88358e-14	COV-5	Activated_CD4_T_cells	decreasing over time
MX1	-0.135986	2.89455e-19	9.14098e-17	COV-5	Activated_CD4_T_cells	decreasing over time
XAF1	-0.137082	4.24271e-30	3.34962e-27	COV-5	Activated_CD4_T_cells	decreasing over time
IFI44	-0.143428	1.56547e-13	1.76563e-11	COV-5	Activated_CD4_T_cells	decreasing over time
IFI44L	-0.168345	1.24127e-41	1.95997e-38	COV-5	Activated_CD4_T_cells	decreasing over time
ISG15	-0.169948	3.02683e-22	1.59312e-19	COV-5	Activated_CD4_T_cells	decreasing over time
IFIT3	-0.188377	2.81025e-17	6.33912e-15	COV-5	Activated_CD4_T_cells	decreasing over time
ISG15	-0.201411	3.00356e-07	0.00146308	COV-5	Cycling_Plasma	decreasing over time
PFN1	0.1517	1.85032e-06	0.0012164	COV-5	Cycling_T_cells	increasing over time
H3F3A	0.110273	3.53601e-05	0.0116229	COV-5	Cycling_T_cells	increasing over time
H2AFZ	0.101678	3.14928e-05	0.0115019	COV-5	Cycling_T_cells	increasing over time
ISG20	-0.127709	2.91208e-05	0.0115019	COV-5	Cycling_T_cells	decreasing over time
IFI6	-0.139483	2.45056e-05	0.0115019	COV-5	Cycling_T_cells	decreasing over time
MX1	-0.147357	8.05033e-06	0.00441024	COV-5	Cycling_T_cells	decreasing over time
XAF1	-0.150933	7.52267e-07	0.000618175	COV-5	Cycling_T_cells	decreasing over time
ISG15	-0.178765	1.55972e-13	2.5634e-10	COV-5	Cycling_T_cells	decreasing over time
IFI44L	-0.222354	1.32812e-15	4.36552e-12	COV-5	Cycling_T_cells	decreasing over time
PFN1	0.113673	1.77795e-25	3.16697e-23	COV-5	Cytotoxic_CD8_T_cells	increasing over time
PARP9	-0.103115	2.18418e-12	1.41475e-10	COV-5	Cytotoxic_CD8_T_cells	decreasing over time
XAF1	-0.121693	2.5461e-28	9.07046e-26	COV-5	Cytotoxic_CD8_T_cells	decreasing over time
MX1	-0.128405	5.14014e-17	6.10392e-15	COV-5	Cytotoxic_CD8_T_cells	decreasing over time
ISG15	-0.166549	4.42954e-38	3.15605e-35	COV-5	Cytotoxic_CD8_T_cells	decreasing over time
IFI44L	-0.177754	8.0934e-28	2.30662e-25	COV-5	Cytotoxic_CD8_T_cells	decreasing over time
DDX5	0.104454	2.48979e-10	3.03256e-08	COV-5	MAIT	increasing over time
TMSB4X	0.101612	7.93635e-27	9.66648e-24	COV-5	MAIT	increasing over time
XAF1	-0.140867	2.43807e-18	1.48478e-15	COV-5	MAIT	decreasing over time
ISG15	-0.143399	3.70267e-12	5.81326e-10	COV-5	MAIT	decreasing over time
IFI44L	-0.154508	2.29718e-13	5.59593e-11	COV-5	MAIT	decreasing over time
TMSB4X	0.144276	5.01e-28	1.001e-24	COV-5	Memory_B_cells	increasing over time
FTH1	0.137838	4.39797e-23	2.92905e-20	COV-5	Memory_B_cells	increasing over time
CD74	0.119702	2.24323e-20	1.12049e-17	COV-5	Memory_B_cells	increasing over time
UBC	0.109438	4.08007e-09	2.54749e-07	COV-5	Memory_B_cells	increasing over time
PPIA	0.105605	2.14828e-07	9.13248e-06	COV-5	Memory_B_cells	increasing over time
HLA-DQB1	0.105077	1.142e-10	1.08653e-08	COV-5	Memory_B_cells	increasing over time
HLA-DRB1	0.1003	2.34092e-07	9.74409e-06	COV-5	Memory_B_cells	increasing over time
MS4A1	0.100076	2.98273e-09	1.92242e-07	COV-5	Memory_B_cells	increasing over time
JUND	-0.101122	2.19115e-12	2.91861e-10	COV-5	Memory_B_cells	decreasing over time
NBPF26	-0.10256	1.29018e-13	2.14814e-11	COV-5	Memory_B_cells	decreasing over time
LY6E	-0.102814	5.90252e-11	6.55179e-09	COV-5	Memory_B_cells	decreasing over time
NBPF14	-0.107173	8.73414e-13	1.34237e-10	COV-5	Memory_B_cells	decreasing over time
EIF2AK2	-0.125376	3.029e-10	2.5202e-08	COV-5	Memory_B_cells	decreasing over time
XAF1	-0.164104	2.13682e-27	2.13469e-24	COV-5	Memory_B_cells	decreasing over time
ISG15	-0.1648	2.60656e-19	8.67986e-17	COV-5	Memory_B_cells	decreasing over time
IFI44L	-0.167893	1.56791e-14	2.84789e-12	COV-5	Memory_B_cells	decreasing over time
TMSB4X	0.164653	3.24826e-69	3.6348e-66	COV-5	Naive_B_cells	increasing over time
CD74	0.134258	9.6645e-37	2.70364e-34	COV-5	Naive_B_cells	increasing over time
HLA-DRA	0.122255	7.90439e-30	1.10563e-27	COV-5	Naive_B_cells	increasing over time
FTL	0.120653	2.10617e-20	1.57121e-18	COV-5	Naive_B_cells	increasing over time
DDX5	0.11437	1.85326e-23	1.88527e-21	COV-5	Naive_B_cells	increasing over time
FTH1	0.106597	5.33971e-24	5.97513e-22	COV-5	Naive_B_cells	increasing over time
JUND	-0.103974	1.64593e-21	1.41676e-19	COV-5	Naive_B_cells	decreasing over time
MX1	-0.126174	1.05597e-19	7.38522e-18	COV-5	Naive_B_cells	decreasing over time
XAF1	-0.147535	2.65724e-53	9.91152e-51	COV-5	Naive_B_cells	decreasing over time
ISG15	-0.177523	5.32043e-30	8.50509e-28	COV-5	Naive_B_cells	decreasing over time
IFI44L	-0.230553	4.1227e-63	2.30665e-60	COV-5	Naive_B_cells	decreasing over time
IFIT3	-0.251677	1.01112e-32	1.88575e-30	COV-5	Naive_B_cells	decreasing over time
AP000769.1	0.102019	1.49957e-45	5.2085e-43	COV-5	Naive_T_cells	increasing over time
MX1	-0.152023	1.1101e-28	1.39878e-26	COV-5	Naive_T_cells	decreasing over time
XAF1	-0.160905	4.56933e-57	2.38062e-54	COV-5	Naive_T_cells	decreasing over time
ISG15	-0.187054	5.21733e-39	1.08729e-36	COV-5	Naive_T_cells	decreasing over time
IFI44L	-0.220115	1.11547e-73	1.16232e-70	COV-5	Naive_T_cells	decreasing over time
PFN1	0.136041	9.76242e-34	2.54311e-31	COV-5	NKs	increasing over time
UBB	0.112239	1.07937e-19	1.40587e-17	COV-5	NKs	increasing over time
XAF1	-0.110675	8.57611e-36	3.35111e-33	COV-5	NKs	decreasing over time
IFIT3	-0.11204	2.54564e-17	2.48677e-15	COV-5	NKs	decreasing over time
MX1	-0.147538	2.52783e-23	3.951e-21	COV-5	NKs	decreasing over time
IFI6	-0.15028	4.64833e-31	1.03791e-28	COV-5	NKs	decreasing over time
ISG15	-0.16008	9.41726e-61	7.35959e-58	COV-5	NKs	decreasing over time
IFI44L	-0.211085	1.57616e-49	8.21179e-47	COV-5	NKs	decreasing over time
PPIB	0.1338	1.52649e-11	6.95824e-09	COV-5	Plasma	increasing over time
IGHG1	0.109188	2.00749e-06	0.000119358	COV-5	Plasma	increasing over time
IFI6	-0.102038	1.99497e-09	3.89732e-07	COV-5	Plasma	decreasing over time
MX1	-0.111421	6.38389e-13	3.49199e-10	COV-5	Plasma	decreasing over time
FOSB	-0.114086	2.79194e-07	2.46321e-05	COV-5	Plasma	decreasing over time
JUN	-0.124002	1.25008e-10	3.59865e-08	COV-5	Plasma	decreasing over time
IGHA2	-0.144132	3.81209e-14	5.21303e-11	COV-5	Plasma	decreasing over time
FOS	-0.146097	1.4764e-09	3.10611e-07	COV-5	Plasma	decreasing over time
IGHA1	-0.17508	1.736e-08	2.26094e-06	COV-5	Plasma	decreasing over time
ISG15	-0.204316	6.59831e-33	1.80464e-29	COV-5	Plasma	decreasing over time
UBB	0.11478	7.97092e-11	2.02594e-08	COV-5	XCL+_NKs	increasing over time
PFN1	0.11101	2.46507e-10	5.37034e-08	COV-5	XCL+_NKs	increasing over time
H3F3A	0.100476	6.8106e-09	1.15402e-06	COV-5	XCL+_NKs	increasing over time
IFI6	-0.103599	1.17846e-05	0.000761031	COV-5	XCL+_NKs	decreasing over time
IFI44	-0.108777	1.55383e-07	1.97466e-05	COV-5	XCL+_NKs	decreasing over time
XAF1	-0.11495	6.11625e-14	3.10909e-11	COV-5	XCL+_NKs	decreasing over time
IFI44L	-0.13352	5.48275e-19	8.3612e-16	COV-5	XCL+_NKs	decreasing over time
ISG15	-0.152509	8.03471e-12	2.45059e-09	COV-5	XCL+_NKs	decreasing over time
MX1	-0.152946	7.34222e-12	2.45059e-09	COV-5	XCL+_NKs	decreasing over time

### Sheet: 7b
Enriched pathways
COV-2 Monocytes
NAME	RATIO	PVALUE	INTERSECT	Count	PADJ
GO_MYELOID_LEUKOCYTE_MEDIATED_IMMUNITY	0.0108108	0.000149542	FTL,FTH1,CTSS,PTPRC,TNFRSF1B,EEF1A1	6	0.0436662
GO_CELL_ACTIVATION_INVOLVED_IN_IMMUNE_RESPONSE	0.00833333	0.0006225	FTL,FTH1,CTSS,PTPRC,TNFRSF1B,EEF1A1	6	0.090885
GO_LEUKOCYTE_MEDIATED_IMMUNITY	0.00677966	0.00186653	FTL,FTH1,CTSS,PTPRC,TNFRSF1B,EEF1A1	6	0.181675
HALLMARK_REACTIVE_OXYGEN_SPECIES_PATHWAY	0.0408163	0.00287207	FTL,JUNB	2	0.19127
GO_T_CELL_PROLIFERATION	0.0153846	0.00365928	AIF1,PTPRC,TNFRSF1B	3	0.19127
HALLMARK_TNFA_SIGNALING_VIA_NFKB	0.015	0.0039302	FOS,SAT1,JUNB	3	0.19127
KEGG_FC_GAMMA_R_MEDIATED_PHAGOCYTOSIS	0.0208333	0.0106523	FCGR3A,PTPRC	2	0.354257
GO_POSITIVE_REGULATION_OF_T_CELL_PROLIFERATION	0.019802	0.0117413	AIF1,PTPRC	2	0.354257
GO_MACROPHAGE_ACTIVATION	0.019802	0.0117413	AIF1,PTPRC	2	0.354257
GO_T_CELL_MEDIATED_IMMUNITY	0.0192308	0.0124175	PTPRC,TNFRSF1B	2	0.354257
KEGG_T_CELL_RECEPTOR_SIGNALING_PATHWAY	0.0185185	0.0133453	PTPRC,FOS	2	0.354257
GO_FC_RECEPTOR_MEDIATED_STIMULATORY_SIGNALING_PATHWAY	0.0138889	0.0229856	FCGR3A,PTPRC	2	0.559316
HALLMARK_UV_RESPONSE_UP	0.0126582	0.0273261	FOS,JUNB	2	0.613787
HALLMARK_MYC_TARGETS_V1	0.01	0.042142	NAP1L1,HNRNPA2B1	2	0.649304
HALLMARK_P53_PATHWAY	0.01	0.042142	FOS,SAT1	2	0.649304
HALLMARK_ALLOGRAFT_REJECTION	0.01	0.042142	CTSS,PTPRC	2	0.649304
HALLMARK_KRAS_SIGNALING_UP	0.01	0.042142	CTSS,TNFRSF1B	2	0.649304
GO_T_CELL_ACTIVATION	0.00621118	0.0422492	AIF1,PTPRC,TNFRSF1B	3	0.649304
COV-1 Cycling Plasma cells
NAME	RATIO	PVALUE	INTERSECT	Count	PADJ
GO_REGULATION_OF_HUMORAL_IMMUNE_RESPONSE	0.0300752	2.64168e-05	IGKV1-12,IGKV3-20,IGLV2-8,IGLV6-57	4	0.00391575
GO_FC_RECEPTOR_MEDIATED_STIMULATORY_SIGNALING_PATHWAY	0.0277778	3.61235e-05	IGKV1-12,IGKV3-20,IGLV2-8,IGLV6-57	4	0.00391575
GO_HUMORAL_IMMUNE_RESPONSE_MEDIATED_BY_CIRCULATING_IMMUNOGLOBULIN	0.027027	4.02303e-05	IGKV1-12,IGKV3-20,IGLV2-8,IGLV6-57	4	0.00391575
GO_IMMUNOGLOBULIN_PRODUCTION	0.0191388	0.000154514	IGKV1-12,IGKV3-20,IGLV2-8,IGLV6-57	4	0.0112795
GO_PRODUCTION_OF_MOLECULAR_MEDIATOR_OF_IMMUNE_RESPONSE	0.0131148	0.000656716	IGKV1-12,IGKV3-20,IGLV2-8,IGLV6-57	4	0.0383522
GO_LYMPHOCYTE_MEDIATED_IMMUNITY	0.0111421	0.00121246	IGKV1-12,IGKV3-20,IGLV2-8,IGLV6-57	4	0.0527149
GO_ADAPTIVE_IMMUNE_RESPONSE_BASED_ON_SOMATIC_RECOMBINATION_OF_IMMUNE_RECEPTORS_BUILT_FROM_IMMUNOGLOBULIN_SUPERFAMILY_DOMAINS	0.0110193	0.00126371	IGKV1-12,IGKV3-20,IGLV2-8,IGLV6-57	4	0.0527149
HALLMARK_INTERFERON_ALPHA_RESPONSE	0.0206186	0.00799952	IFITM1,IFI27	2	0.291982
GO_ADAPTIVE_IMMUNE_RESPONSE	0.00582242	0.0126709	IGKV1-12,IGKV3-20,IGLV2-8,IGLV6-57	4	0.411099
HALLMARK_DNA_REPAIR	0.0133333	0.0184136	SRSF6,POLR2F	2	0.537678
GO_LEUKOCYTE_MEDIATED_IMMUNITY	0.00451977	0.0298544	IGKV1-12,IGKV3-20,IGLV2-8,IGLV6-57	4	0.792499
COV-1 Cycling T cells
NAME	RATIO	PVALUE	INTERSECT	Count	PADJ
HALLMARK_INTERFERON_ALPHA_RESPONSE	0.0309278	0.000226892	IFITM1,IRF7,OAS1	3	0.0662525
HALLMARK_E2F_TARGETS	0.01	0.0266792	CSE1L,LBR	2	1
HALLMARK_INFLAMMATORY_RESPONSE	0.01	0.0266792	IFITM1,IRF7	2	1
GO_INNATE_IMMUNE_RESPONSE	0.0040568	0.0310955	IFITM1,HLA-DRB5,IRF7,OAS1	4	1
COV-5 Memory B cells
NAME	RATIO	PVALUE	INTERSECT	Count	PADJ
HALLMARK_INTERFERON_GAMMA_RESPONSE	0.035	1.12415e-08	CD74,HLA-DRB1,LY6E,EIF2AK2,XAF1,ISG15,IFI44L	7	3.28252e-06
HALLMARK_INTERFERON_ALPHA_RESPONSE	0.0515464	3.32828e-07	CD74,LY6E,EIF2AK2,ISG15,IFI44L	5	4.85928e-05
KEGG_ANTIGEN_PROCESSING_AND_PRESENTATION	0.0340909	0.000366539	CD74,HLA-DQB1,HLA-DRB1	3	0.0356765
GO_ANTIGEN_PROCESSING_AND_PRESENTATION_OF_PEPTIDE_OR_POLYSACCHARIDE_ANTIGEN_VIA_MHC_CLASS_II	0.0288462	0.000598794	CD74,HLA-DQB1,HLA-DRB1	3	0.043712
KEGG_TYPE_I_DIABETES_MELLITUS	0.0465116	0.00221791	HLA-DQB1,HLA-DRB1	2	0.129526
KEGG_INTESTINAL_IMMUNE_NETWORK_FOR_IGA_PRODUCTION	0.0416667	0.00275746	HLA-DQB1,HLA-DRB1	2	0.134196
GO_IMMUNOGLOBULIN_PRODUCTION_INVOLVED_IN_IMMUNOGLOBULIN_MEDIATED_IMMUNE_RESPONSE	0.0327869	0.00441882	HLA-DQB1,HLA-DRB1	2	0.184328
KEGG_HEMATOPOIETIC_CELL_LINEAGE	0.0229885	0.00881374	HLA-DRB1,MS4A1	2	0.321701
GO_B_CELL_PROLIFERATION	0.0206186	0.0108662	CD74,MS4A1	2	0.326127
GO_LEUKOCYTE_MEDIATED_IMMUNITY	0.00564972	0.0111687	FTH1,CD74,PPIA,HLA-DQB1,HLA-DRB1	5	0.326127
GO_PRODUCTION_OF_MOLECULAR_MEDIATOR_OF_IMMUNE_RESPONSE	0.00983607	0.0126357	CD74,HLA-DQB1,HLA-DRB1	3	0.335419
GO_INNATE_IMMUNE_RESPONSE	0.00507099	0.0174339	HLA-DQB1,HLA-DRB1,EIF2AK2,XAF1,ISG15	5	0.367732
GO_LYMPHOCYTE_MEDIATED_IMMUNITY	0.00835655	0.0195661	CD74,HLA-DQB1,HLA-DRB1	3	0.367732
KEGG_CELL_ADHESION_MOLECULES_CAMS	0.0150376	0.0198012	HLA-DQB1,HLA-DRB1	2	0.367732
GO_ADAPTIVE_IMMUNE_RESPONSE_BASED_ON_SOMATIC_RECOMBINATION_OF_IMMUNE_RECEPTORS_BUILT_FROM_IMMUNOGLOBULIN_SUPERFAMILY_DOMAINS	0.00826446	0.0201497	CD74,HLA-DQB1,HLA-DRB1	3	0.367732
GO_HUMORAL_IMMUNE_RESPONSE_MEDIATED_BY_CIRCULATING_IMMUNOGLOBULIN	0.0135135	0.0241934	HLA-DQB1,HLA-DRB1	2	0.415558
HALLMARK_INFLAMMATORY_RESPONSE	0.01	0.042142	LY6E,EIF2AK2	2	0.649963
GO_IMMUNOGLOBULIN_PRODUCTION	0.00956938	0.0456417	HLA-DQB1,HLA-DRB1	2	0.654408
COV-5 Naïve B cells
NAME	RATIO	PVALUE	INTERSECT	Count	PADJ
HALLMARK_INTERFERON_ALPHA_RESPONSE	0.0515464	1.34091e-07	CD74,MX1,ISG15,IFI44L,IFIT3	5	1.96468e-05
HALLMARK_INTERFERON_GAMMA_RESPONSE	0.03	1.34567e-07	CD74,MX1,XAF1,ISG15,IFI44L,IFIT3	6	1.96468e-05
KEGG_ANTIGEN_PROCESSING_AND_PRESENTATION	0.0227273	0.00662381	CD74,HLA-DRA	2	0.534448
GO_INNATE_IMMUNE_RESPONSE	0.00507099	0.00841287	HLA-DRA,MX1,XAF1,ISG15,IFIT3	5	0.534448
GO_ANTIGEN_PROCESSING_AND_PRESENTATION_OF_PEPTIDE_OR_POLYSACCHARIDE_ANTIGEN_VIA_MHC_CLASS_II	0.0192308	0.0091515	CD74,HLA-DRA	2	0.534448
HALLMARK_ALLOGRAFT_REJECTION	0.01	0.0315231	CD74,HLA-DRA	2	1
HALLMARK_KRAS_SIGNALING_DN	0.01	0.0315231	MX1,IFI44L	2	1
COV5 Plasma cells
NAME	RATIO	PVALUE	INTERSECT	Count	PADJ
GO_INNATE_IMMUNE_RESPONSE	0.00608519	0.000346029	IGHG1,IFI6,MX1,IGHA2,IGHA1,ISG15	6	0.0844884
GO_HUMORAL_IMMUNE_RESPONSE_MEDIATED_BY_CIRCULATING_IMMUNOGLOBULIN	0.0202703	0.000578687	IGHG1,IGHA2,IGHA1	3	0.0844884
HALLMARK_TNFA_SIGNALING_VIA_NFKB	0.015	0.00138958	FOSB,JUN,FOS	3	0.135252
KEGG_B_CELL_RECEPTOR_SIGNALING_PATHWAY	0.0266667	0.00334595	JUN,FOS	2	0.22037
GO_B_CELL_ACTIVATION	0.00934579	0.00535355	IGHG1,IGHA2,IGHA1	3	0.22037
HALLMARK_INTERFERON_ALPHA_RESPONSE	0.0206186	0.00553638	MX1,ISG15	2	0.22037
KEGG_TOLL_LIKE_RECEPTOR_SIGNALING_PATHWAY	0.0196078	0.00610563	JUN,FOS	2	0.22037
KEGG_T_CELL_RECEPTOR_SIGNALING_PATHWAY	0.0185185	0.00682289	JUN,FOS	2	0.22037
GO_LYMPHOCYTE_MEDIATED_IMMUNITY	0.00835655	0.00731802	IGHG1,IGHA2,IGHA1	3	0.22037
GO_ADAPTIVE_IMMUNE_RESPONSE_BASED_ON_SOMATIC_RECOMBINATION_OF_IMMUNE_RECEPTORS_BUILT_FROM_IMMUNOGLOBULIN_SUPERFAMILY_DOMAINS	0.00826446	0.00754691	IGHG1,IGHA2,IGHA1	3	0.22037
HALLMARK_UV_RESPONSE_UP	0.0126582	0.0141899	FOSB,FOS	2	0.376677
HALLMARK_HYPOXIA	0.01	0.0221698	JUN,FOS	2	0.431572
HALLMARK_INTERFERON_GAMMA_RESPONSE	0.01	0.0221698	MX1,ISG15	2	0.431572
HALLMARK_EPITHELIAL_MESENCHYMAL_TRANSITION	0.01	0.0221698	PPIB,JUN	2	0.431572
HALLMARK_P53_PATHWAY	0.01	0.0221698	JUN,FOS	2	0.431572
KEGG_MAPK_SIGNALING_PATHWAY	0.00749064	0.0379186	JUN,FOS	2	0.692015
GO_ADAPTIVE_IMMUNE_RESPONSE	0.00436681	0.0417573	IGHG1,IGHA2,IGHA1	3	0.717243
